# pyTrance finds co-localizing RNAs in subcellular spatial transcriptomics data

**DOI:** 10.64898/2026.05.07.723470

**Authors:** Leon Strenger, Cledi Alicia Cerda-Jara, Nikos Karaiskos, Nikolaus Rajewsky

## Abstract

Regulation of RNA subcellular localization is crucial for cellular functions in health and disease. For example, local translation of co-localized RNAs is crucial for neural biology. However, it is challenging to identify RNA co-localization events. Here, we present pyTrance, a computational framework that predicts and quantifies subcellular RNA co-localization from spatial transcriptomics data, leveraging latent embeddings learned by a graph neural network. Based on extensive benchmarking, detection of co-localizing RNAs was more accurate and robust compared to existing methods. In mouse brain tissue, pyTrance found several RNA co-localization patterns. Co-localized RNAs were often functionally related and validated by biological knowledge. Interestingly, among novel patterns, pyTrance identified co-localization of GABAergic markers, including *Gad1*, in neuronal projections. Experimental validation led to the discovery of a spatial overlap between *Gad1* mRNA/protein, strongly suggesting local translation. Our results establish pyTrance as a state-of-the-art method to discover biologically important RNA co-localization at subcellular resolution.
