## Supplemental Table 1 for "pyTrance finds co-localizing RNAs in subcellular spatial transcriptomics data"

### Sheet: clustering_results_rep1_c3
	pyTrance_cluster
2010300C02Rik	4
Acta2	2
Adamts2	1
Adamtsl1	5
Angpt1	0
Arc	3
Arhgap12	0
Arhgap6	4
Arhgef28	4
Bcl11b	0
Bdnf	1
Bhlhe22	0
Bhlhe40	4
Btbd11	6
Cabp7	3
Cacna2d2	3
Calb1	0
Calb2	3
Cbln4	2
Cd24a	4
Cdh13	2
Cdh4	2
Cdh6	3
Cdh9	5
Chrm2	3
Cntn6	5
Cntnap4	3
Cntnap5b	4
Col19a1	3
Col6a1	5
Cpne4	4
Cpne6	1
Cpne8	5
Cux2	3
Dcn	1
Dkk3	1
Dner	2
Dpy19l1	2
Dpyd	5
Epha4	1
Fezf2	1
Fhod3	2
Fibcd1	0
Fign	2
Fos	0
Foxp2	3
Gad1	6
Gad2	6
Gadd45a	2
Galnt14	5
Garnl3	5
Gfra2	4
Gm19410	0
Gm2115	0
Gng12	3
Grik3	3
Gsg1l	0
Gucy1a1	1
Hapln1	6
Hat1	2
Hpcal1	1
Hs3st2	0
Htr1f	5
Igf1	6
Igfbp4	3
Igfbp5	0
Igfbp6	1
Igsf21	2
Inpp4b	5
Kcnh5	5
Kcnmb2	6
Kctd12	0
Lamp5	2
Lypd6	3
Lyz2	3
Mdga1	0
Meis2	0
Myl4	1
Myo16	5
Ndst3	5
Ndst4	1
Necab1	2
Necab2	0
Nell1	1
Neto2	2
Neurod6	1
Npnt	0
Npy2r	2
Nr2f2	2
Nrep	0
Nrn1	1
Nrp2	2
Nwd2	1
Nxph3	0
Orai2	3
Parm1	2
Pcsk5	5
Pde11a	3
Pdgfra	6
Pdyn	0
Pdzd2	0
Pdzrn3	5
Penk	2
Pip5k1b	4
Pkib	0
Plch1	4
Plcxd2	0
Plcxd3	2
Plekha2	0
Pou3f1	0
Ppp1r1b	0
Prdm8	4
Prox1	0
Prr16	4
Prss35	0
Pvalb	6
Rab3b	3
Rasgrf2	4
Rasl10a	4
Rims3	3
Rmst	3
Rnf152	0
Ror1	0
Rprm	1
Rspo1	0
Rspo2	1
Satb2	4
Sdk2	4
Sema3a	1
Sema3e	1
Sema5b	3
Shisa6	0
Sipa1l3	0
Slc17a6	1
Slc17a7	4
Slc44a5	5
Slit2	1
Sorcs3	1
Sox11	0
Stard5	0
Strip2	1
Syndig1	4
Syt17	0
Syt2	2
Syt6	3
Tacr1	4
Tanc1	4
Thsd7a	5
Tle4	0
Tmem132d	5
Tmem163	2
Tmem255a	2
Tox	2
Trpc4	5
Unc13c	3
Vat1l	2
Vip	6
Vwc2l	3
Wfs1	1
Zfpm2	4

### Sheet: clustering_results_rep1_c4
	pyTrance_cluster	subcluster
2010300C02Rik	0	0_1
Acta2	1	1_1
Adamts2	0	0_0
Angpt1	1	1_1
Arc	1	1_0
Arhgap12	1	1_0
Arhgap6	1	1_1
Arhgef28	0	0_0
Bcl11b	1	1_0
Bdnf	3	3_0
Bhlhe22	0	0_1
Bhlhe40	0	0_1
Btbd11	4
Cabp7	1	1_0
Cacna2d2	4
Calb1	0	0_1
Calb2	4
Cbln4	3	3_0
Cd24a	3	3_1
Cdh13	2	2_0
Cdh4	0	0_1
Cdh6	3	3_0
Cdh9	2	2_0
Chrm2	0	0_1
Cntn6	3	3_1
Cntnap4	2	2_0
Cntnap5b	0	0_1
Col19a1	3	3_1
Col6a1	3	3_1
Cplx3	1	1_0
Cpne4	0	0_1
Cpne6	0	0_1
Cpne8	3	3_0
Cux2	1	1_1
Deptor	1	1_1
Dkk3	0	0_1
Dner	2	2_0
Dpy19l1	3	3_0
Dpyd	0	0_0
Epha4	3	3_0
Eya4	4
Fezf2	1	1_1
Fhod3	3	3_0
Fibcd1	1	1_1
Fos	0	0_1
Foxp2	1	1_1
Gad1	4
Gad2	4
Gadd45a	2	2_1
Galnt14	2	2_0
Garnl3	0	0_1
Gfra2	0	0_1
Gm19410	0	0_0
Gm2115	1	1_0
Gng12	1	1_0
Grik3	1	1_0
Gsg1l	0	0_1
Gucy1a1	0	0_1
Hapln1	4
Hat1	0	0_1
Hpcal1	0	0_1
Hs3st2	0	0_1
Htr1f	3	3_0
Igf1	4
Igfbp4	0	0_1
Igfbp5	1	1_1
Igfbp6	0	0_1
Igsf21	1	1_1
Inpp4b	2	2_0
Kcnh5	0	0_1
Kcnmb2	4
Kctd12	1	1_1
Kctd8	0	0_0
Lamp5	0	0_1
Lypd6	1	1_0
Lyz2	1	1_0
Mdga1	0	0_0
Meis2	1	1_1
Myl4	0	0_1
Myo16	0	0_1
Ndst3	3	3_1
Necab1	3	3_0
Necab2	1	1_1
Nell1	3	3_0
Neto2	2	2_0
Neurod6	3	3_0
Npnt	2	2_1
Nr2f2	2	2_0
Nrep	0	0_1
Nrn1	0	0_1
Nrp2	0	0_1
Nwd2	3	3_0
Nxph3	1	1_0
Opn3	3	3_0
Orai2	1	1_0
Parm1	2	2_0
Pcsk5	3	3_1
Pdgfra	4
Pdyn	2	2_0
Pdzd2	0	0_1
Pdzrn3	3	3_0
Penk	3	3_0
Pip5k1b	0	0_1
Pkib	1	1_1
Plch1	0	0_1
Plcxd2	0	0_1
Plcxd3	2	2_1
Plekha2	1	1_1
Pou3f1	1	1_1
Ppp1r1b	0	0_1
Prdm8	0	0_1
Prox1	4
Prr16	0	0_1
Pvalb	4
Rab3b	4
Rasgrf2	0	0_1
Rasl10a	0	0_1
Rbp4	2	2_1
Rims3	1	1_1
Rmst	1	1_0
Rnf152	2	2_1
Rprm	0	0_1
Rspo1	1	1_1
Rspo2	0	0_1
Satb2	0	0_1
Sdk2	0	0_1
Sema3a	3	3_0
Sema3e	2	2_0
Sema5b	2	2_0
Shisa6	1	1_1
Sipa1l3	1	1_1
Slc17a6	3	3_0
Slc17a7	0	0_1
Slc44a5	2	2_0
Slit2	3	3_0
Sorcs3	3	3_0
Sox11	1	1_1
Stard5	2	2_0
Strip2	0	0_1
Syndig1	0	0_1
Syt17	1	1_1
Syt2	2	2_0
Syt6	1	1_0
Tanc1	2	2_1
Thsd7a	2	2_1
Tle4	1	1_1
Tmem132d	0	0_1
Tmem163	2	2_0
Tmem255a	2	2_1
Tox	1	1_1
Trpc4	3	3_1
Unc13c	1	1_0
Vat1l	2	2_1
Vip	4
Vwc2l	0	0_0
Wfs1	0	0_1
Zfpm2	2	2_1

### Sheet: clustering_results_rep1_c6
	pyTrance_cluster
2010300C02Rik	0
Acta2	3
Adamts2	2
Adamtsl1	0
Angpt1	2
Arc	5
Arhgap12	5
Arhgap6	5
Arhgef28	0
Bcl11b	1
Bdnf	2
Bhlhe22	3
Bhlhe40	3
Btbd11	4
Cabp7	5
Cacna2d2	4
Calb1	2
Calb2	4
Carmn	5
Cbln1	2
Cbln4	2
Ccn2	1
Cd24a	0
Cd44	1
Cdh13	2
Cdh4	2
Cdh6	0
Cdh9	0
Chrm2	3
Cntn6	0
Cntnap4	1
Cntnap5b	0
Col19a1	0
Col6a1	0
Cort	4
Cplx3	1
Cpne4	2
Cpne6	2
Cpne8	0
Cux2	2
Cwh43	0
Deptor	0
Dkk3	1
Dner	2
Dpy19l1	0
Dpyd	0
Epha4	0
Eya4	4
Fezf2	1
Fhod3	0
Fos	0
Foxp2	1
Gad1	4
Gad2	4
Gadd45a	1
Galnt14	2
Garnl3	1
Gfra2	0
Gm19410	3
Gm2115	5
Gng12	1
Grik3	1
Gsg1l	0
Gucy1a1	2
Hapln1	4
Hat1	0
Hpcal1	0
Hs3st2	0
Htr1f	1
Igf1	4
Igfbp4	1
Igfbp5	3
Igfbp6	0
Igsf21	0
Inpp4b	0
Kcnh5	0
Kcnmb2	4
Kctd12	5
Kctd8	3
Lamp5	3
Lypd6	2
Lyz2	5
Mdga1	2
Meis2	1
Myl4	1
Myo16	3
Ndst3	0
Necab1	0
Necab2	5
Nell1	2
Neto2	1
Neurod6	0
Npnt	3
Nr2f2	2
Nrep	3
Nrn1	0
Nrp2	0
Nwd2	2
Nxph3	1
Opn3	0
Orai2	5
Parm1	3
Pcsk5	0
Pdgfra	4
Pdzd2	3
Pdzrn3	0
Penk	2
Pip5k1b	3
Pkib	5
Plch1	0
Plcxd2	3
Plcxd3	1
Plekha2	0
Pou3f1	3
Ppp1r1b	1
Prdm8	0
Prox1	3
Prr16	3
Prss35	1
Pvalb	4
Rab3b	3
Rasgrf2	2
Rasl10a	0
Rbp4	4
Rims3	3
Rmst	5
Rnf152	1
Rprm	1
Rspo1	2
Rspo2	0
Rxfp1	2
Satb2	0
Sdk2	1
Sema3a	1
Sema3e	0
Sema5b	0
Shisa6	2
Sipa1l3	3
Slc13a4	5
Slc17a6	2
Slc17a7	0
Slc44a5	2
Slit2	2
Sorcs3	2
Sox11	0
Stard5	1
Strip2	1
Syndig1	0
Syt17	3
Syt2	3
Syt6	1
Tanc1	3
Thsd7a	3
Tle4	1
Tmem132d	2
Tmem163	2
Tmem255a	3
Tox	0
Trbc2	1
Trpc4	3
Unc13c	5
Vat1l	3
Vip	4
Vwc2l	1
Wfs1	3
Zfpm2	1

### Sheet: clustering_results_rep2_c3
	pyTrance_cluster
2010300C02Rik	0
Acta2	0
Adamts2	1
Adamtsl1	1
Angpt1	4
Arc	5
Arhgap12	2
Arhgap6	1
Arhgef28	0
Bcl11b	2
Bdnf	3
Bhlhe22	0
Bhlhe40	0
Btbd11	6
Cabp7	5
Cacna2d2	5
Calb1	4
Calb2	5
Cbln4	1
Cd24a	2
Cdh13	1
Cdh4	1
Cdh6	4
Cdh9	0
Chrm2	5
Cntn6	1
Cntnap4	5
Cntnap5b	0
Col19a1	5
Col6a1	3
Cpne4	0
Cpne6	3
Cpne8	3
Cux2	5
Dcn	1
Dkk3	3
Dner	1
Dpy19l1	1
Dpyd	3
Epha4	3
Fezf2	0
Fhod3	0
Fibcd1	2
Fign	1
Fos	2
Foxp2	5
Gad1	6
Gad2	6
Gadd45a	0
Galnt14	0
Garnl3	4
Gfra2	2
Gm19410	1
Gm2115	2
Gng12	5
Grik3	5
Gsg1l	4
Gucy1a1	1
Hapln1	6
Hat1	0
Hpcal1	1
Hs3st2	4
Htr1f	3
Igfbp4	2
Igfbp5	2
Igfbp6	1
Igsf21	4
Inpp4b	4
Kcnh5	0
Kcnmb2	6
Kctd12	2
Lamp5	0
Lypd6	5
Lyz2	5
Mdga1	2
Meis2	0
Myl4	1
Myo16	4
Ndst3	3
Ndst4	3
Necab1	1
Necab2	4
Nell1	3
Neto2	0
Neurod6	3
Npnt	2
Npy2r	0
Nr2f2	1
Nrep	2
Nrn1	0
Nrp2	0
Nwd2	3
Orai2	5
Parm1	0
Pcsk5	3
Pde11a	5
Pdgfra	6
Pdyn	0
Pdzd2	2
Pdzrn3	1
Penk	1
Pip5k1b	2
Pkib	4
Plch1	0
Plcxd2	4
Plcxd3	0
Plekha2	2
Pou3f1	2
Ppp1r1b	0
Prdm8	0
Prox1	2
Prr16	4
Prss35	3
Pvalb	6
Rab3b	5
Rasgrf2	0
Rasl10a	0
Rims3	6
Rmst	5
Rnf152	4
Ror1	2
Rprm	1
Rspo2	3
Satb2	0
Sdk2	0
Sema3a	1
Sema3e	3
Sema5b	5
Shisa6	2
Sipa1l3	2
Slc17a6	1
Slc17a7	0
Slc44a5	0
Slit2	3
Sorcs3	3
Sox11	4
Stard5	2
Strip2	3
Syndig1	0
Syt17	4
Syt2	4
Syt6	6
Tacr1	4
Tanc1	2
Thsd7a	4
Tle4	2
Tmem132d	4
Tmem163	1
Tmem255a	1
Tox	1
Trpc4	0
Unc13c	5
Vat1l	1
Vip	6
Vwc2l	5
Wfs1	1
Zfpm2	0

### Sheet: clustering_results_rep2_c4
	pyTrance_cluster
2010300C02Rik	3
Acta2	2
Adamts2	3
Angpt1	0
Arc	0
Arhgap12	0
Arhgap6	0
Arhgef28	2
Bcl11b	0
Bdnf	1
Bhlhe22	3
Bhlhe40	3
Btbd11	4
Cabp7	0
Cacna2d2	4
Calb1	3
Calb2	4
Cbln4	1
Cd24a	1
Cdh13	2
Cdh4	1
Cdh6	1
Cdh9	2
Chrm2	5
Cntn6	1
Cntnap4	2
Cntnap5b	1
Col19a1	1
Col6a1	1
Cplx3	0
Cpne4	3
Cpne6	1
Cpne8	1
Cux2	5
Deptor	0
Dkk3	3
Dner	2
Dpy19l1	1
Dpyd	1
Epha4	1
Eya4	4
Fezf2	0
Fhod3	3
Fibcd1	0
Fos	5
Foxp2	0
Gad1	4
Gad2	4
Gadd45a	2
Galnt14	2
Garnl3	5
Gfra2	3
Gm19410	2
Gm2115	0
Gng12	0
Grik3	0
Gsg1l	3
Gucy1a1	3
Hapln1	4
Hat1	3
Hpcal1	3
Hs3st2	5
Htr1f	1
Igf1	4
Igfbp4	3
Igfbp5	0
Igfbp6	3
Igsf21	0
Inpp4b	2
Kcnh5	3
Kcnmb2	4
Kctd12	0
Kctd8	2
Lamp5	3
Lypd6	0
Lyz2	0
Mdga1	0
Meis2	0
Myl4	5
Myo16	5
Ndst3	1
Necab1	3
Necab2	0
Nell1	1
Neto2	2
Neurod6	1
Npnt	0
Nr2f2	2
Nrep	5
Nrn1	3
Nrp2	1
Nwd2	1
Nxph3	0
Opn3	1
Orai2	0
Parm1	2
Pcsk5	1
Pdgfra	4
Pdyn	2
Pdzd2	2
Pdzrn3	1
Penk	3
Pip5k1b	2
Pkib	0
Plch1	2
Plcxd2	5
Plcxd3	2
Plekha2	0
Pou3f1	0
Ppp1r1b	5
Prdm8	3
Prox1	4
Prr16	5
Pvalb	4
Rab3b	4
Rasgrf2	3
Rasl10a	3
Rbp4	2
Rims3	5
Rmst	0
Rnf152	2
Rprm	3
Rspo1	5
Rspo2	1
Satb2	3
Sdk2	2
Sema3a	1
Sema3e	2
Shisa6	0
Sipa1l3	0
Slc17a6	1
Slc17a7	3
Slc44a5	2
Slit2	1
Sorcs3	1
Sox11	0
Stard5	0
Strip2	1
Syndig1	3
Syt17	0
Syt2	2
Syt6	4
Tanc1	0
Thsd7a	1
Tle4	0
Tmem132d	3
Tmem163	2
Tmem255a	2
Tox	0
Trpc4	1
Unc13c	0
Vat1l	2
Vip	4
Vwc2l	2
Wfs1	3
Zfpm2	0

### Sheet: clustering_results_rep2_c6
	pyTrance_cluster
2010300C02Rik	2
Acta2	2
Adamts2	4
Adamtsl1	0
Angpt1	4
Arc	3
Arhgap12	3
Arhgap6	3
Arhgef28	0
Bcl11b	1
Bdnf	4
Bhlhe22	0
Bhlhe40	0
Btbd11	3
Cabp7	3
Cacna2d2	3
Calb1	4
Calb2	3
Carmn	3
Cbln1	4
Cbln4	4
Ccn2	1
Cd24a	2
Cd44	1
Cdh13	4
Cdh4	4
Cdh6	2
Cdh9	0
Chrm2	0
Cntn6	2
Cntnap4	1
Cntnap5b	2
Col19a1	1
Col6a1	2
Cort	3
Cplx3	1
Cpne4	4
Cpne6	4
Cpne8	2
Cux2	3
Cwh43	2
Deptor	2
Dkk3	1
Dner	4
Dpy19l1	2
Dpyd	4
Epha4	2
Fezf2	1
Fhod3	2
Fos	2
Foxp2	1
Gad1	3
Gad2	3
Gadd45a	1
Galnt14	4
Garnl3	1
Gfra2	2
Gm19410	0
Gm2115	3
Gng12	1
Grik3	1
Gsg1l	0
Gucy1a1	4
Hapln1	3
Hat1	2
Hpcal1	2
Hs3st2	2
Htr1f	2
Igf1	3
Igfbp4	1
Igfbp5	0
Igfbp6	2
Igsf21	0
Inpp4b	1
Kcnh5	2
Kcnmb2	3
Kctd12	3
Kctd8	0
Lamp5	0
Lypd6	3
Lyz2	3
Mdga1	0
Meis2	1
Myl4	1
Myo16	0
Ndst3	2
Necab1	2
Necab2	3
Nell1	4
Neto2	1
Neurod6	2
Npnt	0
Nr2f2	4
Nrep	0
Nrn1	2
Nrp2	1
Nwd2	4
Nxph3	1
Opn3	2
Orai2	3
Parm1	0
Pcsk5	2
Pdgfra	3
Pdzd2	0
Pdzrn3	2
Penk	4
Pip5k1b	0
Pkib	3
Plch1	0
Plcxd2	0
Plcxd3	1
Plekha2	0
Pou3f1	0
Ppp1r1b	1
Prdm8	0
Prox1	3
Prr16	0
Prss35	1
Pvalb	3
Rab3b	3
Rasgrf2	4
Rasl10a	2
Rbp4	3
Rims3	0
Rmst	3
Rnf152	1
Rprm	1
Rspo1	0
Rspo2	2
Rxfp1	4
Satb2	2
Sdk2	1
Sema3a	1
Sema3e	2
Sema5b	1
Shisa6	0
Sipa1l3	0
Slc17a6	4
Slc17a7	2
Slc44a5	4
Slit2	4
Sorcs3	4
Sox11	0
Stard5	1
Strip2	1
Syndig1	2
Syt17	4
Syt2	0
Syt6	1
Tanc1	0
Thsd7a	3
Tle4	1
Tmem132d	4
Tmem163	4
Tmem255a	0
Tox	2
Trbc2	1
Trpc4	0
Unc13c	3
Vat1l	4
Vip	3
Vwc2l	1
Wfs1	0
Zfpm2	1

### Sheet: clustering_results_rep3_c3
	pyTrance_cluster
2010300C02Rik	5
Acta2	2
Adamts2	4
Adamtsl1	0
Angpt1	5
Arc	7
Arhgap12	3
Arhgap6	0
Arhgef28	1
Bcl11b	2
Bdnf	1
Bhlhe22	2
Bhlhe40	5
Btbd11	6
Cabp7	7
Cacna2d2	6
Calb1	5
Calb2	6
Cbln4	4
Cd24a	1
Cdh13	4
Cdh4	4
Cdh6	5
Cdh9	0
Chrm2	7
Cntn6	0
Cntnap4	6
Cntnap5b	0
Col19a1	6
Col6a1	0
Cpne4	1
Cpne6	1
Cpne8	0
Cux2	7
Dcn	4
Dkk3	1
Dner	4
Dpy19l1	0
Dpyd	0
Epha4	1
Fezf2	1
Fhod3	2
Fibcd1	3
Fign	4
Fos	3
Foxp2	7
Gad1	6
Gad2	6
Gadd45a	1
Galnt14	0
Garnl3	5
Gfra2	5
Gm19410	5
Gm2115	3
Gng12	7
Grik3	3
Gsg1l	5
Gucy1a1	4
Hapln1	6
Hat1	1
Hpcal1	4
Hs3st2	5
Htr1f	0
Igfbp4	3
Igfbp5	3
Igfbp6	4
Igsf21	5
Inpp4b	0
Kcnh5	0
Kcnmb2	6
Kctd12	2
Lamp5	0
Lypd6	7
Lyz2	7
Mdga1	3
Meis2	2
Myl4	2
Myo16	5
Ndst3	0
Ndst4	0
Necab1	4
Necab2	2
Nell1	1
Neto2	1
Neurod6	1
Npnt	3
Npy2r	1
Nr2f2	2
Nrep	3
Nrn1	1
Nrp2	0
Nwd2	4
Orai2	7
Parm1	1
Pcsk5	0
Pde11a	2
Pdgfra	6
Pdyn	5
Pdzd2	3
Pdzrn3	4
Penk	4
Pip5k1b	5
Pkib	2
Plch1	0
Plcxd2	2
Plcxd3	1
Plekha2	3
Pou3f1	3
Ppp1r1b	2
Prdm8	5
Prox1	3
Prr16	0
Prss35	3
Pvalb	6
Rab3b	6
Rasgrf2	5
Rasl10a	0
Rims3	6
Rmst	7
Rnf152	0
Ror1	3
Rprm	4
Rspo2	1
Satb2	2
Sdk2	5
Sema3a	4
Sema3e	1
Sema5b	6
Shisa6	3
Sipa1l3	3
Slc17a6	4
Slc17a7	1
Slc44a5	0
Slit2	1
Sorcs3	0
Sox11	2
Stard5	3
Strip2	1
Syndig1	5
Syt17	2
Syt2	2
Syt6	6
Tacr1	0
Tanc1	5
Thsd7a	0
Tle4	2
Tmem132d	0
Tmem163	4
Tmem255a	4
Tox	2
Trpc4	0
Unc13c	7
Vat1l	2
Vip	6
Vwc2l	7
Wfs1	2
Zfpm2	1

### Sheet: clustering_results_rep3_c4
	pyTrance_cluster
2010300C02Rik	2
Acta2	1
Adamts2	1
Angpt1	1
Arc	0
Arhgap12	0
Arhgap6	0
Arhgef28	1
Bcl11b	5
Bdnf	4
Bhlhe22	2
Bhlhe40	2
Btbd11	5
Cabp7	0
Cacna2d2	5
Calb1	2
Calb2	5
Cbln4	4
Cd24a	6
Cdh13	7
Cdh4	1
Cdh6	4
Cdh9	7
Chrm2	3
Cntn6	6
Cntnap4	7
Cntnap5b	4
Col19a1	6
Col6a1	6
Cplx3	0
Cpne4	2
Cpne6	2
Cpne8	4
Cux2	3
Deptor	0
Dkk3	3
Dner	7
Dpy19l1	4
Dpyd	1
Epha4	4
Eya4	5
Fezf2	0
Fhod3	4
Fibcd1	1
Fos	3
Foxp2	0
Gad1	5
Gad2	5
Gadd45a	1
Galnt14	7
Garnl3	3
Gfra2	3
Gm19410	1
Gm2115	0
Gng12	0
Grik3	0
Gsg1l	2
Gucy1a1	2
Hapln1	5
Hat1	2
Hpcal1	2
Hs3st2	3
Htr1f	6
Igf1	5
Igfbp4	2
Igfbp5	0
Igfbp6	2
Igsf21	0
Inpp4b	7
Kcnh5	2
Kcnmb2	5
Kctd12	0
Kctd8	1
Lamp5	2
Lypd6	0
Lyz2	0
Mdga1	1
Meis2	0
Myl4	3
Myo16	3
Ndst3	6
Necab1	2
Necab2	0
Nell1	4
Neto2	1
Neurod6	4
Npnt	1
Nr2f2	7
Nrep	3
Nrn1	2
Nrp2	6
Nwd2	4
Nxph3	0
Opn3	4
Orai2	0
Parm1	7
Pcsk5	6
Pdgfra	5
Pdyn	7
Pdzd2	1
Pdzrn3	4
Penk	6
Pip5k1b	1
Pkib	0
Plch1	1
Plcxd2	3
Plcxd3	3
Plekha2	1
Pou3f1	0
Ppp1r1b	3
Prdm8	2
Prox1	5
Prr16	3
Pvalb	5
Rab3b	5
Rasgrf2	2
Rasl10a	2
Rbp4	1
Rims3	3
Rmst	0
Rnf152	1
Rprm	3
Rspo1	3
Rspo2	6
Satb2	2
Sdk2	1
Sema3a	4
Sema3e	7
Shisa6	0
Sipa1l3	0
Slc17a6	4
Slc17a7	3
Slc44a5	6
Slit2	4
Sorcs3	4
Sox11	0
Stard5	0
Strip2	2
Syndig1	2
Syt17	3
Syt2	7
Syt6	5
Tanc1	1
Thsd7a	6
Tle4	0
Tmem132d	2
Tmem163	1
Tmem255a	1
Tox	0
Trpc4	6
Unc13c	0
Vat1l	1
Vip	5
Vwc2l	1
Wfs1	2
Zfpm2	1

### Sheet: clustering_results_rep3_c6
	pyTrance_cluster
2010300C02Rik	3
Acta2	0
Adamts2	6
Adamtsl1	0
Angpt1	2
Arc	7
Arhgap12	7
Arhgap6	7
Arhgef28	0
Bcl11b	5
Bdnf	2
Bhlhe22	0
Bhlhe40	0
Btbd11	4
Cabp7	7
Cacna2d2	4
Calb1	2
Calb2	4
Cbln1	2
Cbln4	2
Ccn2	5
Cd24a	1
Cd44	0
Cdh13	6
Cdh4	6
Cdh6	1
Cdh9	3
Chrm2	2
Cntn6	1
Cntnap4	1
Cntnap5b	1
Col19a1	1
Col6a1	1
Cort	4
Cplx3	5
Cpne4	2
Cpne6	6
Cpne8	1
Cux2	2
Cwh43	1
Deptor	3
Dkk3	1
Dner	2
Dpy19l1	3
Dpyd	1
Epha4	3
Eya4	4
Fezf2	5
Fhod3	3
Fos	3
Foxp2	5
Gad1	4
Gad2	4
Gadd45a	5
Galnt14	6
Garnl3	5
Gfra2	3
Gm19410	1
Gm2115	7
Gng12	0
Grik3	1
Gsg1l	0
Gucy1a1	6
Hapln1	4
Hat1	1
Hpcal1	6
Hs3st2	3
Htr1f	1
Igf1	4
Igfbp4	5
Igfbp5	0
Igfbp6	3
Igsf21	0
Inpp4b	1
Kcnh5	3
Kcnmb2	4
Kctd12	7
Kctd8	0
Lamp5	0
Lypd6	2
Lyz2	7
Mdga1	2
Meis2	5
Myl4	1
Myo16	0
Ndst3	1
Necab1	3
Necab2	0
Nell1	2
Neto2	1
Neurod6	3
Npnt	0
Nr2f2	2
Nrep	2
Nrn1	3
Nrp2	1
Nwd2	2
Nxph3	5
Opn3	3
Orai2	7
Parm1	0
Pcsk5	1
Pdgfra	4
Pdzd2	0
Pdzrn3	3
Penk	2
Pip5k1b	0
Pkib	7
Plch1	0
Plcxd2	0
Plcxd3	1
Plekha2	0
Pou3f1	0
Ppp1r1b	5
Prdm8	0
Prox1	4
Prr16	0
Prss35	1
Pvalb	4
Rab3b	4
Rasgrf2	2
Rasl10a	3
Rbp4	4
Rims3	2
Rmst	2
Rnf152	5
Rprm	5
Rspo1	2
Rspo2	3
Rxfp1	2
Satb2	3
Sdk2	1
Sema3a	1
Sema3e	3
Sema5b	1
Shisa6	2
Sipa1l3	0
Slc17a6	2
Slc17a7	3
Slc44a5	6
Slit2	6
Sorcs3	2
Sox11	0
Stard5	5
Strip2	1
Syndig1	3
Syt17	6
Syt2	0
Syt6	5
Tanc1	0
Thsd7a	4
Tle4	5
Tmem132d	6
Tmem163	2
Tmem255a	4
Tox	1
Trbc2	5
Trpc4	1
Unc13c	4
Vat1l	0
Vip	4
Vwc2l	5
Wfs1	2
Zfpm2	5
